# Parasitic Vectors in Aquaculture: *Neobenedenia girellae* and Leeches as Potential Transmission Agents for *Trypanosoma carassii spectrum* and Pathogenic bacteria

**DOI:** 10.64898/2026.08.23.746442

**Authors:** Jinsong Chen, Jingyu Zhuang, Xintao Li, Musen Lin, Qianyu Lu, Ning Yan, De-Hua Lai, Shengfeng Huang

**Affiliations:** State Key Laboratory of Biocontrol and School of Life Sciences, Guangdong Provincial Key Laboratory for Aquatic Economic Animals, Guangdong Key Laboratory of Pharmaceutical Functional Genes, Sun Yat-sen University, Guangzhou 510275, China

**Keywords:** Fish Parasites, Vector, leech, trypanosome, *Neobenedenia girellae*, pathogenic bacterium

## Abstract

Parasitic infections pose multifaceted threats to farmed fish, extending beyond direct pathogenicity to facilitate infections of bacteria, viruses, and microparasites. This synergistic interaction often leads to co-infections that significantly exacerbate disease outbreaks and mortality, presenting a severe challenge to aquaculture sustainability. Recently, a novel trypanosomiasis caused by the *Trypanosoma carassii spectrum* has emerged in cage-cultured *Larimichthys crocea* along the southeast coast of China, resulting in widespread prevalence and high mortality rates. Although this pathogen is hypothesized to originate from freshwater fish, its transmission route in marine environments has remained elusive. In this study, we investigated potential vectors and intermediate hosts of *T. carassii spectrum*, including leeches and monogenean in natural marine settings, and simulated transmission pathways using an established laboratory model involving *T. carassii spectrum*, *Micropterus salmoides* and the leech *Poecilobdella manillensis*.

First, our field surveys in the coast of Ningde, Fujian Province, revealed a nearly 100% co-infection rate of *T. carassii spectrum* and the monogenean *Neobenedenia girellae* in diseased juvenile *L. crocea*. PCR analysis detected *T. carassii spectrum* traces in some *N. girellae* specimens, and subsequent experiments confirmed that *N. girellae* ingests the trypanosome while feeding on host blood. Furthermore, bacterial co-pathogens, such as *Vibrio harveyi*, were also detected within *N. girellae*. We also document two fatal leech infestations: *Zeylanicobdella arugamensis* in hybrid groupers (*Epinephelus moara* ♀ X *Epinephelus lanceolatus ♂*) in Zhangpu, and *Limnotrachelobdella okae* in *E. lanceolatus* and *E. fuscoguttatus* in Raoping. These leeches tested negative for trypanosomes but carried pathogenic bacteria that co-infected the host fish; nonetheless, they are established vectors for trypanosome transmission.

In a laboratory cohabitation model simulating *T. carassii spectrum* transmission, infected *M. salmoides* were housed with healthy conspecifics under three conditions: Group A (with the leech *P. manillensis*), Group B (no leeches), and Group C (no leeches, with physical separation between infected and healthy fish). After 14 days, blood smear microscopy and PCR analysis revealed infection rates in healthy fish of 58.33% in Group A, 40.00% in Group B, and 0% in Group C. Conclusively, *T. carassii spectrum* can be transmitted via leeches (with higher efficiency) and may also spread through direct contact under high-density aquaculture conditions, whereas *N. girellae* may act as an incidental vector, further research is warranted to clarify transmission dynamics in natural marine ecosystems. Additionally, our findings highlight the role of ectoparasites, including *N. girellae* and leeches, as potential reservoirs and vectors for bacterial pathogens of fish. In high-density intensive aquaculture, this vectorial capacity transforms parasites from primary pathogens into key drivers of polymicrobial disease outbreaks.
