## Supplementary Materials and Table 2 for "Parasitic Vectors in Aquaculture: *Neobenedenia girellae* and Leeches as Potential Transmission Agents for *Trypanosoma carassii spectrum* and Pathogenic bacteria": Table 2.xlsx

### Sheet: Sheet1
					Sampling Location	Fish			Aquaculture Scenarios	Temperature	Parasite			Pathogenic bacteria
					Zhangpu, Fujian	Epinephelus moara ♀ X Epinephelus lanceolatus ♂			Indoor Concrete Culture Pond	25℃	Zeylanicobdella arugamensis			Species	Tissue distribution	Detection rate	Parasite-borne bacteria
							Body length (cm)	16.25 ± 0.95				Prevalence	1	Vibrio campbellii	skin, kidney, spleen	1	Vibrio campbellii
												Intensity	2-19	Vibrio harveyi	skin, intestine, liver	0.833
							Body weight (g)	44.83 ± 4.70				Mean intensity	9.00 ± 6.42	Photobacterium damselae	liver, intestine	0.333
														Bacillus cereus	branchia, spleen	0.167
														Vibrio ponticus	spleen	0.167
					Raoping,Guangdong	Epinephelus lanceolatus Epinephelus fuscoguttatus			Marine Cage Culture	15.4℃	Limnotrachelobdella okae			Species	Tissue distribution	Detection rate	Parasite-borne bacteria
							Body length (cm)	38.15 ± 9.94				Prevalence	1	Vibrio scophthalmi	intestine, liver	0.75	Photobacterium damselae
												Intensity	5-10	Vibrio harveyi	skin	0.25
												Mean intensity	8.33 ± 0.88	Photobacterium damselae	kidney	0.25
							Body weight (g)	682.95 ± 274.69						Micrococcus flavus	liver	0.25
					Ningde, Fujian	Larimichthys crocea			Marine Cage Culture	29℃	Neobenedenia girellae			Species	Tissue distribution	Detection rate	Parasite-borne bacteria
												Prevalence	1
							Body length (cm)	14.87±1.72				Intensity	5-33
												Mean intensity	16.4 ± 10.13	Bacillus cereus	skin, liver	0.8	Vibrio harveyi
														Photobacterium damselae	spleen, liver, kidney	0.8
														Bacillus thuringiensis	spleen, liver	0.6
							Body weight (g)	/			Trypanosoma carassii spectrum	Prevalence	1	Vibrio harveyi	spleen, liver	0.4
												Intensity	10^8/mL

### Sheet: Sheet2
						28.5	352.97
						31.7	497.31
						29.5	422.24
						32.6	591.11
						32.9	600
						51	4000
						49	2500
						50	5000
